# Grooming as a window into the post-stress recuperative process

**DOI:** 10.64898/2026.05.27.728357

**Authors:** Afra N Mahmud, Ann K PierreLouis, Naomi Yamaguchi, Denise J Cai, Zachary T Pennington

## Abstract

Alterations in rodent self-grooming have been used to model various facets of neuropsychiatric illness. In the context of affective behavior, increases in grooming have been proposed as a sign of stress. This is because grooming has been observed to increase in close temporal proximity to stressful events. However, in other situations, stress appears to suppress grooming, complicating the utility of measuring grooming in the study of stress and mental health. Here, we show that this discrepancy can be resolved by considering time and experimental context. We found that in initial response to stress, grooming declined in proportion to stressor intensity. Moreover, stress-related cues and anxiogenic stimuli similarly suppressed grooming. Conversely, optogenetic inhibition of the amygdala in a stress-associated context decreased threat-elicited freezing, consistent with a reduction in stress, and increased grooming. These results indicate that the immediate response to stress is a suppression of grooming. However, when stressed mice were returned to their homecage environment, grooming increased. Similarly, mice increased grooming when they returned to the safe zone in an anxiety assay. Accordingly, rather than being a defensive response to signs of danger, increased grooming seems to reflect a post-stress response that occurs once animals detect the absence of danger. These findings suggest that post-stress grooming could provide a window into the neurobiology of post-stress recuperative processes.
