## Supplemental Table 1 for "Grooming as a window into the post-stress recuperative process"

### Sheet: Grooming
Supplementary Table 1
Statistics for all main and supplementary results
Symbols used:
* = p<0.05
** = p<0.01
*** = p<0.001
# = nominally p<0.05, but not significant when correcting for multiple comparisons.
Note that Greenhouse-Geisser correction (p[GG]) is presented when test for shericity was significant
Figure 1
1B	Freezing across stressor session
		Repeated measures factorial ANOVA (Group x Sex x Component/Shock)
			Effect	DFn	DFd	F	p	p[GG]	p<.05
			Group	2	24	61.2559	3.73308e-10		***
			Sex	1	24	0.00520878	0.943063
			component	9	216	11.3859	1.50628e-14	6.95981e-09	***
			Group:Sex	2	24	0.333634	0.719585
			Group:component	18	216	3.52994	4.78583e-06	0.000450502	***
			Sex:component	9	216	1.06975	0.386335	0.380305
			Group:Sex:component	18	216	1.54431	0.0771315	0.133561
		Post-hoc repeated measures ANOVA for each Group pair (Group x Sex x Component/Shock)
		No Stress vs Low Stress:
			Effect	DFn	DFd	F	p	p[GG]	p<.05
			Group	1	16	39.0775	1.15709e-05		***
			Sex	1	16	0.596272	0.45126
			component	9	144	8.21306	8.40689e-10	1.59849e-05	***
			Group:Sex	1	16	0.288544	0.598547
			Group:component	9	144	7.97392	1.60854e-09	2.17617e-05	***
			Sex:component	9	144	1.09043	0.373461	0.369419
			Group:Sex:component	9	144	0.987542	0.452957	0.422226
		No Stress vs High Stress
			Effect	DFn	DFd	F	p	p[GG]	p<.05
			Group	1	16	106.899	1.7235e-08		***
			Sex	1	16	0.0946794	0.76228
			component	9	144	4.73624	1.59119e-05	0.00293289	***
			Group:Sex	1	16	0.200867	0.660032
			Group:component	9	144	4.80626	1.29543e-05	0.00267956	**
			Sex:component	9	144	1.62724	0.112658	0.184099
			Group:Sex:component	9	144	1.44995	0.172281	0.232211
		Low Stress vs High Stress
			Effect	DFn	DFd	F	p	p[GG]	p<.05
			Group	1	16	32.8412	3.09623e-05		***
			Sex	1	16	0.000134828	0.990879
			component	9	144	11.7419	9.87143e-14		***
			Group:Sex	1	16	0.445786	0.513859
			Group:component	9	144	0.927435	0.503329
			Sex:component	9	144	1.00814	0.436324
			Group:Sex:component	9	144	1.8255	0.0683506
1C	Grooming pre-shock vs post-shock during stressor
		Repeated measures factorial ANOVA (Group x Sex x Prepost)
			Effect	DFn	DFd	F	p	p<.05
			Group	2	23	1.30491	0.290532
			Sex	1	23	3.4651	0.0755057
			prepost	1	23	27.6089	2.48718e-05	***
			Group:Sex	2	23	0.101332	0.904034
			Group:prepost	2	23	5.0465	0.0152372	*
			Sex:prepost	1	23	1.36053	0.255399
			Group:Sex:prepost	2	23	0.443394	0.647226
		Factorial ANOVA for baseline grooming (Group x Sex)
			Effect	DFn	DFd	F	p	p<.05
			Group	2	23	0.44563	0.645834
			Sex	1	23	1.90944	0.180301
			Group:Sex	2	23	0.150716	0.860935
		Repeated measures factorial ANOVA for each Group (Sex x Prepost)
		No Stress:
			Effect	DFn	DFd	F	p	p<.05
			Sex	1	7	2.07896	0.192544
			prepost	1	7	0.259738	0.62597
			Sex:prepost	1	7	0.00017797	0.989728
		Low Stress:
			Effect	DFn	DFd	F	p	p<.05
			Sex	1	8	1.19553	0.306044
			prepost	1	8	12.6973	0.00736487	**
			Sex:prepost	1	8	1.19553	0.306044
		High Stress:
			Effect	DFn	DFd	F	p	p<.05
			Sex	1	8	0.925893	0.364111
			prepost	1	8	23.8736	0.001215	**
			Sex:prepost	1	8	0.556806	0.476902
1E	Freezing during stressor recall
		Factorial ANOVA (Group x Sex)
			Effect	DFn	DFd	F	p	p<.05
			Group	2	24	33.3215	1.18721e-07	***
			Sex	1	24	3.59322e-05	0.995267
			Group:Sex	2	24	0.417158	0.663603
		Post-hoc factorial ANOVA for each Group pair (Group x Sex)
		No Stress vs Low Stress:
			Effect	DFn	DFd	F	p	p<.05
			Group	1	16	29.2878	5.76057e-05	***
			Sex	1	16	0.467363	0.503984
			Group:Sex	1	16	0.639252	0.435692
		No Stress vs High Stress:
			Effect	DFn	DFd	F	p	p<.05
			Group	1	16	39.5289	1.0824e-05	***
			Sex	1	16	0.243275	0.628552
			Group:Sex	1	16	0.172247	0.683634
		Low Stress vs High Stress:
			Effect	DFn	DFd	F	p	p<.05
			Group	1	16	4.92319	0.0413082	*
			Sex	1	16	0.00151799	0.969403
			Group:Sex	1	16	0.645838	0.433382
1F	Grooming during stressor recall
		Factorial ANOVA (Group x Sex)
			Effect	DFn	DFd	F	p	p<.05
			Group	2	24	9.03087	0.00119093	**
			Sex	1	24	7.17477	0.0131354	*
			Group:Sex	2	24	2.33344	0.118569
		Post-hoc factorial ANOVA for each Group pair (Group x Sex)
		No Stress vs Low Stress:
			Effect	DFn	DFd	F	p	p<.05
			Group	1	16	5.24037	0.0360024	*
			Sex	1	16	5.60319	0.0308719	*
			Group:Sex	1	16	4.14956	0.0585402
		No Stress vs High Stress:
			Effect	DFn	DFd	F	p	p<.05
			Group	1	16	17.8953	0.000636877	***
			Sex	1	16	10.2077	0.00563728	*
			Group:Sex	1	16	3.32304	0.0870556
		Low Stress vs High Stress:
			Effect	DFn	DFd	F	p	p<.05
			Group	1	16	2.94952	0.105193
			Sex	1	16	0.856353	0.368509
			Group:Sex	1	16	0.277987	0.605258
Figure 2
2D	Freezing across conditioning session
		Repeated measures ANOVA (Virus x Bin/Shock)
			Effect	DFn	DFd	F	p	p<.05
			Virus	1	12	0.676296	0.426904
			bin	9	108	13.576	2.36813e-14	***
			Virus:bin	9	108	0.692771	0.714098
2E	Effect of BLA inhibition on freezing
		Repeated measures ANOVA (Virus x Laser subphase (Off/On)
			Effect	DFn	DFd	F	p	p<.05
			Virus	1	12	0.924159	0.355357
			subphase	1	12	30.1656	0.000137946	***
			Virus:subphase	1	12	36.0592	6.16986e-05	***
		Post-hoc repeated measures ANOVA for each (Laser subphase)
		stGtACR1
			Effect	DFn	DFd	F	p	p<.05
			subphase	1	7	62.5663	9.79797e-05	***
		mCherry
			Effect	DFn	DFd	F	p	p<.05
			subphase	1	5	0.170421	0.696844
2F	Effect of BLA inhibition on grooming
		Repeated measures ANOVA (Virus x Laser subphase (Off/On)
			Effect	DFn	DFd	F	p	p<.05
			Virus	1	12	1.56604	0.23463
			Laser	1	12	13.1206	0.0035002	**
			Virus:Laser	1	12	29.6313	0.000149227	***
		Post-hoc repeated measures ANOVA for each (Laser subphase)
		stGtACR1
			Effect	DFn	DFd	F	p	p<.05
			Laser	1	7	40.2726	0.000386682	***
		mCherry
			Effect	DFn	DFd	F	p	p<.05
			Laser	1	5	1.97872	0.218534
Figure 3
3B	Percent time on Side A
		Repeated measusures ANOVA examing time on side A in Light-Dark and Dark-Dark (Sex x TestType)
			Effect	DFn	DFd	F	p	p<.05
			Sex	1	9	0.00299986	0.957518
			TestType	1	9	20.2656	0.00148525	*
			Sex:TestType	1	9	0.0476736	0.832032
		One sample t-test examing time on Side A relative to chance in Light-Dark and Dark Dark tests
		Light-Dark
			Effect	DF	t	p	p<.05
			Difference from 0.5	10	4.7	0.0007835	***
		Dark-Dark
			Effect	DF	t	p	p<.05
			Difference from 0.5	10	1.4	0.1993
3C	Probability of grooming on Side A vs B in Light-Dark and Dark-Dark tests
		Repeated measures ANOVA examing probability of grooming on each side of the Light-Dark and Dark-Dark tests (TestType x Side x Sex)
			Effect	DFn	DFd	F	p	p<.05
			Sex	1	9	0.000984773	0.97565
			TestType	1	9	1.48507	0.253961
			Side	1	9	22.3658	0.00107504	**
			Sex:TestType	1	9	0.741909	0.41141
			Sex:Side	1	9	0.685977	0.428952
			TestType:Side	1	9	8.44612	0.0174181	*
			Sex:TestType:Side	1	9	0.103374	0.755159
		Post-hoc repeated measures ANOVA examing impact of side on grooming for each test type
		Light-Dark
			Effect	DFn	DFd	F	p	p<.05
			side	1	10	98.4729	1.70563e-06	***
		Dark-Dark
			Effect	DFn	DFd	F	p	p<.05
			side	1	10	0.309732	0.590081
		Post-hoc repeated measures ANOVA examing impact of TestType on grooming for each sie
		Side A
			Effect	DFn	DFd	F	p	p<.05
			TestType	1	10	6.66308	0.0273555	*
		Side B
			Effect	DFn	DFd	F	p	p<.05
			TestType	1	10	8.42989	0.015741	*
3D	Probability of grooming overall in Light-Dark vs Dark-Dark
		Repeated measures ANOVA examining overall grooming (Sex x TestType)
			Effect	DFn	DFd	F	p	p<.05
			Sex	1	9	0.304051	0.594777
			TestType	1	9	5.29704	0.0468819	*
			Sex:TestType	1	9	0.199256	0.665869
Figure 4
Effect of stress on grooming in homecage
4B	Freezing across stressor session
		Repeated measures factorial ANOVA (Group x Sex x Component/Shock)
			Effect	DFn	DFd	F	p	p[GG]	p<.05
			Sex	1	28	1.82621	0.187394
			Group	2	28	125.587	1.04221e-14	2.30364e-20	***
			component	9	252	26.1192	1.43786e-31		***
			Sex:Group	2	28	0.736366	0.487896
			Sex:component	9	252	1.29625	0.239173	0.264875
			Group:component	18	252	10.8288	1.31793e-22	9.41545e-15	***
			Sex:Group:component	18	252	1.04908	0.405471	0.406488
		Post-hoc repeated measures ANOVA for each Group pair (Group x Sex x Component/Shock)
		No Stress vs Low Stress:
			Effect	DFn	DFd	F	p	p[GG]	p<.05
			Sex	1	22	0.165716	0.687882
			Group	1	22	10.853	0.00330582		**
			component	9	198	6.77698	1.81954e-08	7.65191e-05	***
			Sex:Group	1	22	0.00161558	0.968301
			Sex:component	9	198	1.14251	0.33453	0.341984
			Group:component	9	198	5.9997	1.99705e-07	0.00023757	***
			Sex:Group:component	9	198	0.335634	0.962256	0.855637
		No Stress vs High Stress
			Effect	DFn	DFd	F	p	p[GG]	p<.05
			Sex	1	17	3.31568	0.08627
			Group	1	17	375.98	4.96107e-13		***
			component	9	153	22.3556	6.88377e-24	3.31382e-12	***
			Sex:Group	1	17	1.84804	0.191773
			Sex:component	9	153	1.35939	0.211294	0.255732
			Group:component	9	153	22.9229	2.38929e-24	2.01956e-12	***
			Sex:Group:component	9	153	1.85538	0.0627059	0.125344
		Low Stress vs High Stress
			Effect	DFn	DFd	F	p	p[GG]	p<.05
			Sex	1	17	1.28128	0.273375
			Group	1	17	103.478	1.20445e-08		***
			component	9	153	26.3354	5.46596e-27		***
			Sex:Group	1	17	0.794135	0.385292
			Sex:component	9	153	1.17354	0.315729
			Group:component	9	153	7.06095	1.6394e-08		***
			Sex:Group:component	9	153	1.0945	0.370068
4C	Grooming pre-shock vs post-shock during stressor
		Repeated measures factorial ANOVA (Group x Sex x Prepost)
			Effect	DFn	DFd	F	p	p<.05
			Group	2	28	4.66148	0.0178874	*
			Sex	1	28	0.938074	0.341066
			Prepost	1	28	12.6181	0.00137599	**
			Group:Sex	2	28	0.244931	0.784418
			Shock:Prepost	2	28	4.72957	0.0169982	*
			Sex:Prepost	1	28	2.05924	0.162362
			Group:Sex:Prepost	2	28	0.495328	0.61461
		Repeated measures factorial ANOVA for each Group (Sex x Prepost)
		No Stress:
			Effect	DFn	DFd	F	p	p<.05
			Sex	1	11	0.0331294	0.858882
			prepost	1	11	0.0272367	0.87191
			Sex:prepost	1	11	1.67635	0.221928
		Low Stress:
			Effect	DFn	DFd	F	p	p<.05
			Sex	1	11	0.401715	0.539161
			prepost	1	11	64.6385	6.23088e-06	***
			Sex:prepost	1	11	0.401715	0.539161
		High Stress:
			Effect	DFn	DFd	F	p	p<.05
			Sex	1	6	0.552428	0.485401
			prepost	1	6	5.08772	0.0649398
			Sex:prepost	1	6	0.29826	0.604672
4D	Grooming in the homecage after stressor
		Factorial ANOVA of grooming in homecage (Group x Sex)
			Effect	DFn	DFd	F	p	p<.05
			Sex	1	28	2.23338	0.146243
			Group	2	28	10.1918	0.000472536	***
			Sex:Group	2	28	1.57026	0.225762
		Post-hoc factorial ANOVA for each Group pair (Group x Sex)
		No Stress vs Low Stress:
			Effect	DFn	DFd	F	p	p<.05
			Sex	1	22	0.0602796	0.80833
			Group	1	22	0.875238	0.359666
			Sex:Group	1	22	0.0114179	0.915873
		No Stress vs High Stress:
			Effect	DFn	DFd	F	p	p<.05
			Sex	1	17	2.50344	0.132023
			Group	1	17	16.1684	0.000885971	***
			Sex:Group	1	17	2.07885	0.167522
		Low Stress vs High Stress:
			Effect	DFn	DFd	F	p	p<.05
			Sex	1	17	3.80693	0.0677205
			Group	1	17	12.5867	0.002474	**
			Sex:Group	1	17	2.36947	0.142135
Effect of stress on grooming in stressor environment
4F	Freezing across stressor session
		Factorial ANOVA (Group x Sex)
		* note that freezing collapsed across session for each mouse due to limited number of subjects.
			Effect	DFn	DFd	F	p	p<.05
			Sex	1	4	0.0382808	0.854418
			Group	1	4	98.4424	0.00057934	***
			Sex: Group	1	4	0.00346271	0.955898
4G	Grooming pre-shock vs post-shock during stressor
		Repeated measures ANOVA (Sex x Group x Component (pre vs shock)
			Effect	DFn	DFd	F	p	p<.05
			Sex	1	4	11.2667	0.0283947	*
			Group	1	4	41.6667	0.00296548	**
			Component	1	4	11.5714	0.0272351	*
			Sex:Group	1	4	0.6	0.481817
			Sex:Component	1	4	0.142857	0.724659
			Group:Component	1	4	89.2857	0.000699578	***
			Sex:Group:Component	1	4	17.2857	0.0141726	*
		Repeated measures factorial ANOVA for each Group (Sex x Component(pre vs shock))
		No Stress:
			Effect	DFn	DFd	F	p	p<.05
			Sex	1	2	6.4	0.127128
			Component	1	2	32	0.0298575	*
			Sex:Component	1	2	18	0.0513167
		High Stress:
			Effect	DFn	DFd	F	p	p<.05
			Sex	1	2	5	0.154846
			Component	1	2	57.8	0.0168646	*
			Sex:Component	1	2	5	0.154846
4H	Grooming during 10 minutes after shock period
		Factoral ANOVA of grooming during post period
			Effect	DFn	DFd	F	p	p<.05
			Sex	1	4	2.42	0.194775
			Group	1	4	16.82	0.0148382	*
			Sex:Group	1	4	0.02	0.894374
